# The GABA_A_ receptor RDL modulates the auditory sensitivity of malaria mosquitoes

**DOI:** 10.1101/2024.06.05.597506

**Authors:** DA Ellis, CA Alampounti, A Suppermpool, M Georgiades, E Freeman, J Bagi, S Tytheridge, D Terrazas-Duque, JT Albert, M Andrés

## Abstract

Malaria mosquitoes mate in crowded, and noisy, swarms. A vital stage of their precopulatory behaviour involves detecting the faint flight tone of a mating partner amidst the noise from hundreds of other mosquitoes. This exquisite sensory performance is enabled by a complex auditory system with remarkable features. One such feature is their vast efferent control system, which provides the mosquito ear with the required plasticity to adapt to various external and internal changes. In this paper, we study the auditory role of GABA, one of the main efferent signalling molecules in the mosquito ear, and its interactions with octopamine, another neurotransmitter of the efferent network. We show that GABA is released in the malaria mosquito auditory nerve and that GABA receptors are expressed in the ear, including the GABA_A_ receptor Resistance to Dieldrin (RDL), a target for the evolution of insecticide resistance. Using picrotoxin to antagonize RDL receptors, we discovered multiple auditory effects of GABA at the mechanical and electrical level. At the mechanical level, blocking RDL promotes the erection of antennal fibrillae and the cessation of flagellar self-sustained oscillations. These effects are not observed in knockouts of the octopamine receptor *AgOctβ2*, suggesting that RDL auditory mechanical effects are mediated through octopamine release in the mosquito ear. Electrically, picrotoxin injection increases the spontaneous firing of auditory neurons and direct current (DC) responses of the nerve to mechanical stimulation both in wildtype and *AgOctβ2* mutants, indicating that RDL may also modulate auditory sensitivity via octopamine-independent pathways. In summary, our experiments uncover distinct auditory roles of GABA, as well as synergistic roles with octopamine. The data show a fundamental role of RDL in controlling the auditory function of malaria mosquitoes and implicate RDL signalling in mating of natural malaria mosquito populations.
