## Supplementary table 1 for "The GABA_A_ receptor RDL modulates the auditory sensitivity of malaria mosquitoes"

### Sheet: Sheet1
Gene	Hairpin	Fluorophore	Sequence
AGAP006028	B5	647	CTCACTCCCAATCTCTATAAACAGAGCCAAGTTGAGTGTCAGTAT
AGAP006028	B5	647	GCGTCCTATTTATAGTTTGAGGCAGAACTACCCTACAAATCCAAT
AGAP006028	B5	647	CTCACTCCCAATCTCTATAAAGATTTGAATGAGATAATAACCCAT
AGAP006028	B5	647	TGATTACAATTAATCCGGATGGTATAACTACCCTACAAATCCAAT
AGAP006028	B5	647	CTCACTCCCAATCTCTATAAATTTTACATAAGATATTTTCGGTAA
AGAP006028	B5	647	AGCATGTGCCTAAATATACGTCAATAACTACCCTACAAATCCAAT
AGAP006028	B5	647	CTCACTCCCAATCTCTATAACCAGTACTCTAAATTGTGGTAGTTC
AGAP006028	B5	647	TAATTTCGGTCGCCCTCTGCCTGTGAACTACCCTACAAATCCAAT
AGAP006028	B5	647	CTCACTCCCAATCTCTATAACTCGCATCGTATAACCGAAGCTTTC
AGAP006028	B5	647	GGCCGTCTTTCCAGAAGTACCGGATAACTACCCTACAAATCCAAT
AGAP006028	B5	647	CTCACTCCCAATCTCTATAATGATAGACAGCACATACATGGTGAC
AGAP006028	B5	647	AATCCATTTTAACTTCAGACAGCGAAACTACCCTACAAATCCAAT
AGAP006028	B5	647	CTCACTCCCAATCTCTATAATGTAAGCTAAACGGGGATCAGTCCA
AGAP006028	B5	647	ATAACGTTTCAACACCCGGCCTTTTAACTACCCTACAAATCCAAT
AGAP006028	B5	647	CTCACTCCCAATCTCTATAAATGCAACACGTGCTGGTGTAGCATT
AGAP006028	B5	647	TCATTGTCAAGACAGTAGTTACACCAACTACCCTACAAATCCAAT
AGAP006028	B5	647	CTCACTCCCAATCTCTATAATTCTTATAAATTCATTACTAGTTGT
AGAP006028	B5	647	TTCTAGTTATTGATCCAGAATGATGAACTACCCTACAAATCCAAT
AGAP006028	B5	647	CTCACTCCCAATCTCTATAAGCGGAACTTCGATAGTTAGCGACAT
AGAP006028	B5	647	GGACACCCAGCGAGGGGCTCTTCGCAACTACCCTACAAATCCAAT
AGAP006028	B5	647	CTCACTCCCAATCTCTATAATATTCTTTATGAACTCAGATCCAAC
AGAP006028	B5	647	TTACAAAAAACGTGTCGGGTACCCAAACTACCCTACAAATCCAAT
AGAP006028	B5	647	CTCACTCCCAATCTCTATAACCAGCAGACTGGCAAATACCATGAC
AGAP006028	B5	647	TAGCCATGTAACCGACCGTGGCGTAAACTACCCTACAAATCCAAT
AGAP006028	B5	647	CTCACTCCCAATCTCTATAATCGGTCTTACTCTTTTATCATAACC
AGAP006028	B5	647	CCACTTCAACCGGCGGTCCTCCATAAACTACCCTACAAATCCAAT
AGAP006028	B5	647	CTCACTCCCAATCTCTATAACTCCGGTCCCCGCTAGCACATACGG
AGAP006028	B5	647	TATTGACGTCACCGAGCATGCTACCAACTACCCTACAAATCCAAT
AGAP006028	B5	647	CTCACTCCCAATCTCTATAAACACGATGCGCGAGTACTTGTCGAT
AGAP006028	B5	647	GATTGAAGCAGACGAAGCACACCGGAACTACCCTACAAATCCAAT
AGAP006028	B5	647	CTCACTCCCAATCTCTATAATGATATCCTTGCCGGGGTGTATCAG
AGAP006028	B5	647	CTGACGGTGTGATGCCGAGCAGCTTAACTACCCTACAAATCCAAT
AGAP006028	B5	647	CTCACTCCCAATCTCTATAAAGCGCTGCTTGCGCATCTGTATCCG
AGAP006028	B5	647	GTTCCGCTATTTTCTGTATTGCCATAACTACCCTACAAATCCAAT
AGAP006028	B5	647	CTCACTCCCAATCTCTATAAACCGGACCTCCTGGAACAGCGGCCC
AGAP006028	B5	647	AGTGGGCCTTCGGGTCGTGCACCTTAACTACCCTACAAATCCAAT
